# Critical Assessment of Metaproteome Investigation (CAMPI): A Multi-Lab Comparison of Established Workflows

**DOI:** 10.1101/2021.03.05.433915

**Authors:** Tim Van Den Bossche, Benoit J. Kunath, Kay Schallert, Stephanie S. Schäpe, Paul E. Abraham, Jean Armengaud, Magnus Ø. Arntzen, Ariane Bassignani, Dirk Benndorf, Stephan Fuchs, Richard J. Giannone, Timothy J. Griffin, Live H. Hagen, Rashi Halder, Céline Henry, Robert L. Hettich, Robert Heyer, Pratik Jagtap, Nico Jehmlich, Marlene Jensen, Catherine Juste, Manuel Kleiner, Olivier Langella, Theresa Lehmann, Emma Leith, Patrick May, Bart Mesuere, Guylaine Miotello, Samantha L. Peters, Olivier Pible, Pedro T. Queiros, Udo Reichl, Bernhard Y. Renard, Henning Schiebenhoefer, Alexander Sczyrba, Alessandro Tanca, Kathrin Trappe, Jean-Pierre Trezzi, Sergio Uzzau, Pieter Verschaffelt, Martin von Bergen, Paul Wilmes, Maximilian Wolf, Lennart Martens, Thilo Muth

## Abstract

Metaproteomics has matured into a powerful tool to assess functional interactions in microbial communities. While many metaproteomic workflows are available, the impact of method choice on results remains unclear.

Here, we carried out the first community-driven, multi-laboratory comparison in metaproteomics: the critical assessment of metaproteome investigation study (CAMPI). Based on well-established workflows, we evaluated the effect of sample preparation, mass spectrometry, and bioinformatic analysis using two samples: a simplified, laboratory-assembled human intestinal model and a human fecal sample.

We observed that variability at the peptide level was predominantly due to sample processing workflows, with a smaller contribution of bioinformatic pipelines. These peptide-level differences largely disappeared at the protein group level. While differences were observed for predicted community composition, similar functional profiles were obtained across workflows.

CAMPI demonstrates the robustness of present-day metaproteomics research, serves as a template for multi-laboratory studies in metaproteomics, and provides publicly available data sets for benchmarking future developments.
