## Supplementary Table 1 for "Critical Assessment of Metaproteome Investigation (CAMPI): A Multi-Lab Comparison of Established Workflows"

### Sheet: Sheet1
Name in manuscript	S01	S02	S03	S04	S05	S06	S07	S08	S09	S10	S11	S12	S13_Rep1-3	S14_Rep1-3	F01	F02	F03	F04	F05	F06	F07	F08_Rep1-3	F09_Rep1-3
File names	MKleiner_SIHUMI_01_140min_400ng_Run1	MKleiner_SIHUMI_02_140min_400ng_Run1	MKleiner_SIHUMI_03_260min_800ng_Run1	MKleiner_SIHUMI_04_260min_800ng_Run1	MKleiner_SIHUMI_05_460min_1500ng_Run1	MKleiner_SIHUMI_06_460min_1500ng_Run1	NJehmlich_SIHUMI_120min	ORNL_Easy_nLC1200_contest2_C1_2ug_UHPLC_gradient240min_ac50cm	Q23598_G1_gr60	Q23599_G1_gr120	Q23600_G1a_gr60, Q23601_G1b_gr60, Q23602_G1c_gr60, Q23603_G1d_gr60	SIHUMI_Lux_1	SIHUMI(FASP_PASEF)a, SIHUMI(FASP_PASEF)b, SIHUMI(FASP_PASEF)c	SIHUMI(FASP_ToF)a, SIHUMI(FASP_ToF)b, SIHUMI(FASP_ToF)c	2018_Contest_F2_2_12ug_210Grad_MudPIT_QE3_01, 2018_Contest_F2_2_12ug_210Grad_MudPIT_QE3_02, 2018_Contest_F2_2_12ug_210Grad_MudPIT_QE3_03, 2018_Contest_F2_2_12ug_210Grad_MudPIT_QE3_04	20181130_16_Leipzig_cyto_rein02, 20181130_14_Leipzig_env_rein02	6-2-2020_meta_Leipzig_S2cyt_250ng_LM_190_DA5.2.216_1, 6-2-2020_meta_Leipzig_S2env_250ng_LM_191_DA5.2.216_1	Feces_Lux_1	Q23604_G2_gr60	Q23605_G2_gr120	Q23606_G2a_gr60, Q23607_G2c_gr60, Q23608_G2d_gr60, Q23609_G2b_gr60	Gut(FASP_ToF)1, Gut(FASP_ToF)2, Gut(FASP_ToF)3	Gut(FASP_PASEF)1, Gut(FASP_PASEF)2, Gut(FASP_PASEF)3
Protein extraction	Bead beating with Matrix Z from MPBio 6m/s for 45 seconds three times, SDT lysis buffer in sample to buffer 1:10 ratio split into 4 filter units, boiled for 10 minutes at 95°C, 6 mL UA solution added to the 4 filter units in three loading and centrifugation steps respectively follwing 40 minutes of centrifugation at 14000 x g centrifugation, after this followed the FASP protocol of Wisniewski et …	Bead beating with Matrix Z from MPBio 6m/s for 45 seconds three times, SDT lysis buffer in sample to buffer 1:10 ratio split into 4 filter units, boiled for 10 minutes at 95°C, 6 mL UA solution added to the 4 filter units in three loading and centrifugation steps respectively follwing 40 minutes of centrifugation at 14000 x g centrifugation, after this followed the FASP protocol of Wisniewski et …	Bead beating with Matrix Z from MPBio 6m/s for 45 seconds three times, SDT lysis buffer in sample to buffer 1:10 ratio split into 4 filter units, boiled for 10 minutes at 95°C, 6 mL UA solution added to the 4 filter units in three loading and centrifugation steps respectively follwing 40 minutes of centrifugation at 14000 x g centrifugation, after this followed the FASP protocol of Wisniewski et …	Bead beating with Matrix Z from MPBio 6m/s for 45 seconds three times, SDT lysis buffer in sample to buffer 1:10 ratio split into 4 filter units, boiled for 10 minutes at 95°C, 6 mL UA solution added to the 4 filter units in three loading and centrifugation steps respectively follwing 40 minutes of centrifugation at 14000 x g centrifugation, after this followed the FASP protocol of Wisniewski et …	Bead beating with Matrix Z from MPBio 6m/s for 45 seconds three times, SDT lysis buffer in sample to buffer 1:10 ratio split into 4 filter units, boiled for 10 minutes at 95°C, 6 mL UA solution added to the 4 filter units in three loading and centrifugation steps respectively follwing 40 minutes of centrifugation at 14000 x g centrifugation, after this followed the FASP protocol of Wisniewski et …	Bead beating with Matrix Z from MPBio 6m/s for 45 seconds three times, SDT lysis buffer in sample to buffer 1:10 ratio split into 4 filter units, boiled for 10 minutes at 95°C, 6 mL UA solution added to the 4 filter units in three loading and centrifugation steps respectively follwing 40 minutes of centrifugation at 14000 x g centrifugation, after this followed the FASP protocol of Wisniewski et …	SDS Lysis Buffer, Aceton Precipitation, SDS-PAGE, in-gel tryptict digestion, desalting with Zip-Tips	Bead-beating in 4% SDS, 100 mM Tris-HCl, Chloroform-methanol extraction, resolubilized in 4% sodium deoxycholate (SDC) in 100 mM ammonium bicarbonate (ABC) buffer for digestion	Bead-beating in LDS1X/Beta mercaptoethanol	Bead-beating in LDS1X/Beta mercaptoethanol	Bead-beating in LDS1X/Beta mercaptoethanol	Snap-frozen fecal samples have been homogenized in a liquid nitrogen bath (6875D Freezer/Mill, SPEX), then aliquoted into 150 mg aliquots for subsequent multi-omics extraction. The extraction is based on the Qiagen Allprep kit (Qiagen) as described recently by an automatized robotic liquid handling system (Freedom Evo, Tecan)1. More specifically, the protein extraction was performed by adding 600…	Phenol extraction / solvent wash /dissolved in urea solution	Phenol extraction / solvent wash /dissolved in urea solution	Bead-beating in 4% SDS, 100 mM Tris-HCl, Chloroform-methanol extraction, resolubilized in 4% sodium deoxycholate (SDC) in 100 mM ammonium bicarbonate (ABC) buffer for digestion	Iodixanol gradient/wash/cell mechanical lysis/Cyt and Env separation/ protein acetone precipitation	Iodixanol gradient/wash/cell mechanical lysis/Cyt and Env separation/ protein acetone precipitation	Snap-frozen fecal samples have been homogenized in a liquid nitrogen bath (6875D Freezer/Mill, SPEX), then aliquoted into 150 mg aliquots for subsequent multi-omics extraction. The extraction is based on the Qiagen Allprep kit (Qiagen) as described recently by an automatized robotic liquid handling system (Freedom Evo, Tecan)1. More specifically, the protein extraction was performed by adding 600…	Bead-beating in water; TCA precipitation; LDS1X/Beta mercaptoethanol	Bead-beating in water; TCA precipitation; LDS1X/Beta mercaptoethanol	Bead-beating in water; TCA precipitation; LDS1X/Beta mercaptoethanol	Phenol extraction / solvent wash /dissolved in urea solution	Phenol extraction / solvent wash /dissolved in urea solution
Replicate	single extraction	single extraction	single extraction	single extraction	single extraction	single extraction	single extraction	single extraction	single extraction	single extraction	single extraction	co-extraction	triplicate extraction	triplicate extraction	single extraction	single extraction	single extraction	co-extraction	single extraction	single extraction	single extraction	triplicate extraction	triplicate extraction
Protein quantification	NO	NO	NO	NO	NO	NO	bicinchoninic acid assay (BCA assay)	NO	Coomassie staining	Coomassie staining	Coomassie staining	NO	Amido Black Assay	Amido Black Assay	NO	2D_Quant and Trp	2D_Quant and Trp	NO	Coomassie staining	Coomassie staining	Coomassie staining	Amido Black Assay	Amido Black Assay
Protein concentration [µg/µl]	NO	NO	NO	NO	NO	NO	1.571 µg\µL	NO	2.0µg/µL	2.0µg/µL	2.0µg/µL	-	0.284 µg\µL	0.284 µg\µL	-	Protein extracted [mg pure protcyto/g feces] 2D_Quant: 2272	Protein extracted [mg pure protcyto/g feces] 2D_Quant: 2272	-	2.2µg/µL	2.2µg/µL	2.2µg/µL	0.394 µg/µL, 0.261 µg/µL, 0.240 µg\µL	0.394 µg/µL, 0.261 µg/µL, 0.240 µg\µL
Peptide concentration method	Pierce MicroBCA Assay (Peptide level only)	Pierce MicroBCA Assay (Peptide level only)	Pierce MicroBCA Assay (Peptide level only)	Pierce MicroBCA Assay (Peptide level only)	Pierce MicroBCA Assay (Peptide level only)	Pierce MicroBCA Assay (Peptide level only)	NO	BCA assay	NO	NO	NO	NO	NO	NO	BCA assay	-	-	NO	NO	NO	NO	NO	NO
Peptide concentration [ug/ul]	Peptide concentration after FASP 2.0277 µg\µL	Peptide concentration after FASP 2.0277 µg\µL	Peptide concentration after FASP 2.0277 µg\µL	Peptide concentration after FASP 2.0277 µg\µL	Peptide concentration after FASP 2.0277 µg\µL	Peptide concentration after FASP 2.0277 µg\µL	NO	Peptide concentration after diegestion 1.783µg\µL	NO	NO	NO	NO	NO	NO	Peptide concentration after diegestion 2.789 µg\µL	Protein extracted [mg pure protcyto/g feces] Trp: 2045 Protein extracted [mg pure protenv/g feces] 2D_Quant: 1105 Protein extracted [mg pure protenv/g feces] Trp: 818	Protein extracted [mg pure protcyto/g feces] Trp: 2045 Protein extracted [mg pure protenv/g feces] 2D_Quant: 1105 Protein extracted [mg pure protenv/g feces] Trp: 818	NO	NO	NO	NO	NO	NO
Protein fractionation	NO	NO	NO	NO	NO	NO	NO	NO	NO	NO	YES, 4 fractions, SDS-PAGE	NO	NO	NO	NO	YES, 2 fractions: cytosolic and envelope_enriched	YES, 2 fractions: cytosolic and envelope_enriched	NO	NO	NO	YES, 4 fractions, SDS-PAGE	NO	NO
Tryptic Digest for	Complete sample	Complete sample	Complete sample	Complete sample	Complete sample	Complete sample	Complete sample	Complete sample	Complete sample	Complete sample	Each fraction	Complete sample	Complete sample	Complete sample	Complete sample	Each fraction	Each fraction	Complete sample	Complete sample	Complete sample	Each fraction	Complete sample	Complete sample
Digest type	FASP	FASP	FASP	FASP	FASP	FASP	In-Gel	FASP (10kDa MWCO spin filters (Vivaspin 500, Sartorius))	In-Gel	In-Gel	In-Gel	In-Gel	FASP	FASP	FASP (10kDa MWCO spin filters (Vivaspin 500, Sartorius))	in solution with surfactant	in solution with surfactant	In-Gel	In-Gel	In-Gel	In-Gel	FASP	FASP
Digested protein amount [µg]	~250	~250	~250	~250	~250	~250	100	250	50	50	50	100	100	100	300	50	50	100	50	50	50	100	100
Reduction	100 mM DTT, 10min, 95°C	100 mM DTT, 10min, 95°C	100 mM DTT, 10min, 95°C	100 mM DTT, 10min, 95°C	100 mM DTT, 10min, 95°C	100 mM DTT, 10min, 95°C	10 mM DTE, 30 min, RT	10mM DTT, 10 min, 85°C	25 mM DTE, 10 min, 56°C	25 mM DTE, 10 min, 56°C	25 mM DTE, 10 min, 56°C	10 mM DTE, 30 min, RT	40 mM DTT, 20 min, 56°C	40 mM DTT, 20 min, 56°C	10mM DTT, 10 min, 85°C	13.3 mM DTT (final concentration) 30 min 55°C	13.3 mM DTT (final concentration) 30 min 55°C	10 mM DTE, 30 min, RT	25 mM DTE, 10 min, 56°C	25 mM DTE, 10 min, 56°C	25 mM DTE, 10 min, 56°C	40 mM DTT, 20 min, 56°C	40 mM DTT, 20 min, 56°C
Alkylation	50 mM Iodacetamid, mixed at 600 rpm for 1 minute at RT in the dark, 20 min incubation without mixing	50 mM Iodacetamid, mixed at 600 rpm for 1 minute at RT in the dark, 20 min incubation without mixing	50 mM Iodacetamid, mixed at 600 rpm for 1 minute at RT in the dark, 20 min incubation without mixing	50 mM Iodacetamid, mixed at 600 rpm for 1 minute at RT in the dark, 20 min incubation without mixing	50 mM Iodacetamid, mixed at 600 rpm for 1 minute at RT in the dark, 20 min incubation without mixing	50 mM Iodacetamid, mixed at 600 rpm for 1 minute at RT in the dark, 20 min incubation without mixing	100 mM Iodacetamid, RT, 30 min, in the dark	30mM Iodacetamide, RT, 20min, in the dark	55 mM Iodacetamide, RT, 10 min, in the dark	55 mM Iodacetamide, RT, 10 min, in the dark	55 mM Iodacetamide, RT, 10 min, in the dark	100 mM Iodacetamid, RT, 30 min, in the dark	55 mM Iodacetamid, RT, 20 min, in the dark	55 mM Iodacetamid, RT, 20 min, in the dark	30mM Iodacetamide, RT, 20min, in the dark	33.3 mM Iodacetamid (final concentration), RT, 30 min, in the dark	33.3 mM Iodacetamid (final concentration), RT, 30 min, in the dark	100 mM Iodacetamid, RT, 30 min, in the dark	55 mM Iodacetamide, RT, 10 min, in the dark	55 mM Iodacetamide, RT, 10 min, in the dark	55 mM Iodacetamide, RT, 10 min, in the dark	55 mM Iodacetamid, RT, 20 min, in the dark	55 mM Iodacetamid, RT, 20 min, in the dark
Enzyme (enzymprotein-ratio)	trypsin, 1:250	trypsin, 1:250	trypsin, 1:250	trypsin, 1:250	trypsin, 1:250	trypsin, 1:250	trypsin, 1:10000	trypsin 1:75	trypsin, 1:100	trypsin, 1:100	trypsin, 1:100	trypsin, 1:10000	trypsin, 1:100	trypsin, 1:100	trypsin 1:75	trypsin Gold, 1:50	trypsin Gold, 1:50	trypsin, 1:10000	trypsin, 1:100	trypsin, 1:100	trypsin, 1:100	trypsin, 1:100	trypsin, 1:100
Extra treatment of extracts	NO	NO	NO	NO	NO	NO	NO	NO	not, just acidified with TFA to 0.5% TFA final concentration	not, just acidified with TFA to 0.5% TFA final concentration	not, just acidified with TFA to 0.5% TFA final concentration	NO	not, just acidified with TFA to 0.5% TFA final concentration	not, just acidified with TFA to 0.5% TFA final concentration	NO	SPE peptides desalting, on Oasis_PRiME_HLB, Peptide recovery [ µg pep / 50 µg cytosolic prot digested] Trp dosage: 35.6, Peptide recovery [ µg pep / 50 µg cytosolic prot digested] Trp dosage: 35.2	SPE peptides desalting, on Oasis_PRiME_HLB, Peptide recovery [ µg pep / 50 µg cytosolic prot digested] Trp dosage: 35.6, Peptide recovery [ µg pep / 50 µg cytosolic prot digested] Trp dosage: 35.2	NO	not, just acidified with TFA to 0.5% TFA final concentration	not, just acidified with TFA to 0.5% TFA final concentration	not, just acidified with TFA to 0.5% TFA final concentration	not, just acidified with TFA to 0.5% TFA final concentration	not, just acidified with TFA to 0.5% TFA final concentration
Lyophilisation	NO	NO	NO	NO	NO	NO	NO	yes	NO	NO	NO	NO	NO	NO	yes	yes	yes	NO	NO	NO	NO	NO	NO
Extra treatment before LC injection	NO	NO	NO	NO	NO	NO	ZipTip with C18 material	NO	NO	NO	NO	ZipTip with C18 material	NO	NO	NO	NO	NO	ZipTip with C18 material	NO	NO	NO	NO	NO
LC for	Complete sample	Complete sample	Complete sample	Complete sample	Complete sample	Complete sample	Complete sample	Complete sample	Complete sample	Complete sample	SDS-PAGE 4 Fractions	Complete sample	Complete sample	Complete sample	Complete sample	Each fraction	Each fraction	Complete sample	Complete sample	Complete sample	SDS-PAGE 4 Fractions	Complete sample	Complete sample
sample volume [µl]	1	1	2	2	3.75	3.75	5	2µL	5µL	5µL	4x8µL	5	5	5µL	12µL	4 µL	1 µL	5	5µL	5µL	4x8µL	5µL	5µL
loaded peptide approx. [µg]	0.4	0.4	0.8	0.8	43586	43586	5	2µg	400 ng	400 ng	4x360 ng	5	1.667 µg	1.667 µg	12µg	5 µg	250 ng	5	400 ng	400 ng	4x320 ng	1.667µg	1.667µg
trap column	nano trap cartridge, 300 μm i.d. x 5 mm, packed with Acclaim PepMap100 C18, 5 μm, 100 Å, nanoViper, (Thermo Fisher, 160454)	nano trap cartridge, 300 μm i.d. x 5 mm, packed with Acclaim PepMap100 C18, 5 μm, 100 Å, nanoViper, (Thermo Fisher, 160454)	nano trap cartridge, 300 μm i.d. x 5 mm, packed with Acclaim PepMap100 C18, 5 μm, 100 Å, nanoViper, (Thermo Fisher, 160454)	nano trap cartridge, 300 μm i.d. x 5 mm, packed with Acclaim PepMap100 C18, 5 μm, 100 Å, nanoViper, (Thermo Fisher, 160454)	nano trap cartridge, 300 μm i.d. x 5 mm, packed with Acclaim PepMap100 C18, 5 μm, 100 Å, nanoViper, (Thermo Fisher, 160454)	nano trap cartridge, 300 μm i.d. x 5 mm, packed with Acclaim PepMap100 C18, 5 μm, 100 Å, nanoViper, (Thermo Fisher, 160454)	NanoViper connective tubing, 30 µm i.d. × 100 mm (Thermo Fisher Scientific, P/N164651), Pep Map precolumn, 0.3 mm × 5 mm (Thermo Fisher Scientific, P/N160454) Nano precolumn holder, 5 mm inner diameter (i.d.) (Thermo Fisher Scientific, P/N164649)	direct loaded on to analytical column	nano trap cartridge, 300 μm i.d. x 5 mm, packed with Acclaim PepMap100 C18, 5 μm, 100 Å, nanoViper, (Thermo Fisher, 160454)	nano trap cartridge, 300 μm i.d. x 5 mm, packed with Acclaim PepMap100 C18, 5 μm, 100 Å, nanoViper, (Thermo Fisher, 160454)	nano trap cartridge, 300 μm i.d. x 5 mm, packed with Acclaim PepMap100 C18, 5 μm, 100 Å, nanoViper, (Thermo Fisher, 160454)	NanoViper connective tubing, 30 µm i.d. × 100 mm (Thermo Fisher Scientific, P/N164651), Pep Map precolumn, 0.3 mm × 5 mm (Thermo Fisher Scientific, P/N160454) Nano precolumn holder, 5 mm inner diameter (i.d.) (Thermo Fisher Scientific, P/N164649)	nano trap cartridge, 300 μm i.d. x 5 mm, packed with Acclaim PepMap100 C18, 5 μm, 100 Å, nanoViper, (Thermo Fisher, 160454)	nano trap cartridge, 300 μm i.d. x 5 mm, packed with Acclaim PepMap100 C18, 5 μm, 100 Å, nanoViper, (Thermo Fisher, 160454)	100 μm i.d., packed in-house with 4cm of 5μm Kinetex C18, 10cm of 5μm SCX, 4cm of 5μm Kinetex C18	nano trap cartridge, 300 μm i.d. x 5 mm, packed with Acclaim PepMap100 C18, 5 μm, 100 Å, nanoViper, (Thermo Fisher, 160454)	NO	NanoViper connective tubing, 30 µm i.d. × 100 mm (Thermo Fisher Scientific, P/N164651), Pep Map precolumn, 0.3 mm × 5 mm (Thermo Fisher Scientific, P/N160454) Nano precolumn holder, 5 mm inner diameter (i.d.) (Thermo Fisher Scientific, P/N164649)	nano trap cartridge, 300 μm i.d. x 5 mm, packed with Acclaim PepMap100 C18, 5 μm, 100 Å, nanoViper, (Thermo Fisher, 160454)	nano trap cartridge, 300 μm i.d. x 5 mm, packed with Acclaim PepMap100 C18, 5 μm, 100 Å, nanoViper, (Thermo Fisher, 160454)	nano trap cartridge, 300 μm i.d. x 5 mm, packed with Acclaim PepMap100 C18, 5 μm, 100 Å, nanoViper, (Thermo Fisher, 160454)	nano trap cartridge, 300 μm i.d. x 5 mm, packed with Acclaim PepMap100 C18, 5 μm, 100 Å, nanoViper, (Thermo Fisher, 160454)	nano trap cartridge, 300 μm i.d. x 5 mm, packed with Acclaim PepMap100 C18, 5 μm, 100 Å, nanoViper, (Thermo Fisher, 160454)
separation column	Easy-Spray PepMap RSLC, C18, 75µm x 75 cm, 2 μm, particle size 100A (thermo Fisher, ES805)	Easy-Spray PepMap RSLC, C18, 75µm x 75 cm, 2 μm, particle size 100A (thermo Fisher, ES805)	Easy-Spray PepMap RSLC, C18, 75µm x 75 cm, 2 μm, particle size 100A (thermo Fisher, ES805)	Easy-Spray PepMap RSLC, C18, 75µm x 75 cm, 2 μm, particle size 100A (thermo Fisher, ES805)	Easy-Spray PepMap RSLC, C18, 75µm x 75 cm, 2 μm, particle size 100A (thermo Fisher, ES805)	Easy-Spray PepMap RSLC, C18, 75µm x 75 cm, 2 μm, particle size 100A (thermo Fisher, ES805)	Acclaim PepMap 100, 75μm x 25 cm, nanoViper, 3 μm particle size 100A, C18, (Thermo Fisher, 164569)	50 cm × 75 μm i.d. column packed with 1.7 μm Kinetexparticle size Kinetex C18	Acclaim PepMap100 , 75μm x 50 cm, nanoViper, 3 μm particle size 100A, C18, (Thermo Fisher, 164570)	Acclaim PepMap100 , 75μm x 50 cm, nanoViper, 3 μm particle size 100A, C18, (Thermo Fisher, 164570)	Acclaim PepMap100 , 75μm x 50 cm, nanoViper, 3 μm particle size 100A, C18, (Thermo Fisher, 164570)	Acclaim PepMap 100, 75μm x 25 cm, nanoViper, 3 μm particle size 100A, C18, (Thermo Fisher, 164569)	Acclaim PepMap RSLC, 75 μm x 50 cm, nanoViper, 2 μm particle size 100A, C18, (Thermo Fisher, 164942)	Acclaim PepMap RSLC, 75 μm x 50 cm, nanoViper, 2 μm particle size 100A, C18, (Thermo Fisher, 164942)	30 cm X 75 μm i.d. packed in-house with5 μm particle size Kinetex C18	Acclaim PepMap RSLC, 75μm x 50 cm, nanoViper, 3 μm particle size 100A, C18, (Thermo Fisher, 164570)	Aurora 75μm x 25 cm, nanoViper, 1.6 μm, C18 (Ionopticks)	Acclaim PepMap 100, 75μm x 25 cm, nanoViper, 3 μm particle size 100A, C18, (Thermo Fisher, 164569)	Acclaim PepMap100 , 75μm x 50 cm, nanoViper, 3 μm particle size 100A, C18, (Thermo Fisher, 164570)	Acclaim PepMap100 , 75μm x 50 cm, nanoViper, 3 μm particle size 100A, C18, (Thermo Fisher, 164570)	Acclaim PepMap100 , 75μm x 50 cm, nanoViper, 3 μm particle size 100A, C18, (Thermo Fisher, 164570)	Acclaim PepMap RSLC, 75 μm x 50 cm, nanoViper, 2 μm particle size 100A, C18, (Thermo Fisher, 164942)	Acclaim PepMap RSLC, 75 μm x 50 cm, nanoViper, 2 μm particle size 100A, C18, (Thermo Fisher, 164942)
Flow rate nano pump [nl/min]	225	225	225	225	225	225	300	250	200	200	200	300	400	400	300	300	300	300	200	200	200	400	400
Length of gradient [min]	140 min	140 min	260 min	260 min	460min	460min	120 min	240 min	60 min	120 min	4 x 60 min	120 min	120 min	120 min	210 min	160 min	110 min	120 min	60 min	120 min	4 x 60 min	120 min	120 min
LC system	Ultimate 3000 RSLCnano Liquid Chromatograph	Ultimate 3000 RSLCnano Liquid Chromatograph	Ultimate 3000 RSLCnano Liquid Chromatograph	Ultimate 3000 RSLCnano Liquid Chromatograph	Ultimate 3000 RSLCnano Liquid Chromatograph	Ultimate 3000 RSLCnano Liquid Chromatograph	Ultimate 3000 RSLCnano Liquid Chromatograph	Proxeon EASY-nLC 1200	UltiMate® 3000 nano RSLC (Thermo Fisher Scientific)	UltiMate® 3000 nano RSLC (Thermo Fisher Scientific)	UltiMate® 3000 nano RSLC (Thermo Fisher Scientific)	Ultimate 3000 RSLCnano Liquid Chromatograph	UltiMate® 3000 nano splitless reversed phase nanoHPLC	UltiMate® 3000 nano splitless reversed phase nanoHPLC	Vanquish UHPLC	UltiMate® 3000 nano RSLC (Thermo Fisher Scientific)	nanoElute (Bruker)	Ultimate 3000 RSLCnano Liquid Chromatograph	UltiMate® 3000 nano RSLC (Thermo Fisher Scientific)	UltiMate® 3000 nano RSLC (Thermo Fisher Scientific)	UltiMate® 3000 nano RSLC (Thermo Fisher Scientific)	UltiMate® 3000 nano splitless reversed phase nanoHPLC	UltiMate® 3000 nano splitless reversed phase nanoHPLC
LC solvent A	A (0.1% formic acid)	A (0.1% formic acid)	A (0.1% formic acid)	A (0.1% formic acid)	A (0.1% formic acid)	A (0.1% formic acid)	0.1% FA, LC-MS water	A (0.1% formic acid, 5% acetonitrile)	0.1 % formic acid	0.1 % formic acid	0.1 % formic acid	0.1% FA, LC-MS water	0.1% TFA, LC-MS water	0.1% TFA, LC-MS water	A (0.1% formic acid, 5% acetonitrile)	0.08 % formic acid, 2% acetonitrile	0.1 % formic acid, 2% acetonitrile	0.1% FA, LC-MS water	0.1 % formic acid	0.1 % formic acid	0.1 % formic acid	0.1% TFA, LC-MS water	0.1% TFA, LC-MS water
LC solvent B	B (0.1% formic acid, 80% acetonitrile)	B (0.1% formic acid, 80% acetonitrile)	B (0.1% formic acid, 80% acetonitrile)	B (0.1% formic acid, 80% acetonitrile)	B (0.1% formic acid, 80% acetonitrile)	B (0.1% formic acid, 80% acetonitrile)	0.08% FA, 80% LC-MS acetonitril	A (0.1% formic acid, 70% acetonitrile)	0.1 % formic acid, 80 % acetonitrile	0.1 % formic acid, 80 % acetonitrile	0.1 % formic acid, 80 % acetonitrile	0.08% FA, 80% LC-MS acetonitril	0.1% TFA, LC-MS acetonitrile	0.1% TFA, LC-MS acetonitrile	A (0.1% formic acid, 70% acetonitrile)	0.08 % formic acid, 80 % acetonitrile	0.1 % formic acid, 100 % acetonitrile	0.08% FA, 80% LC-MS acetonitril	0.1 % formic acid, 80 % acetonitrile	0.1 % formic acid, 80 % acetonitrile	0.1 % formic acid, 80 % acetonitrile	0.1% TFA, LC-MS acetonitrile	0.1% TFA, LC-MS acetonitrile
Amount injected	3 gradients in technical duplicates!; 140 min gradient:1 µL; 260 min gradient: 2 µL; 460 min gradient: 3.75 µL	3 gradients in technical duplicates!; 140 min gradient:1 µL; 260 min gradient: 2 µL; 460 min gradient: 3.75 µL	3 gradients in technical duplicates!; 140 min gradient:1 µL; 260 min gradient: 2 µL; 460 min gradient: 3.75 µL	3 gradients in technical duplicates!; 140 min gradient:1 µL; 260 min gradient: 2 µL; 460 min gradient: 3.75 µL	3 gradients in technical duplicates!; 140 min gradient:1 µL; 260 min gradient: 2 µL; 460 min gradient: 3.75 µL	3 gradients in technical duplicates!; 140 min gradient:1 µL; 260 min gradient: 2 µL; 460 min gradient: 3.75 µL	5 µl	2ug (2uL)	5µl for 1 fraction SDS-page, and 8µl for 4 fractions SDS-page	5µl for 1 fraction SDS-page, and 8µl for 4 fractions SDS-page	5µl for 1 fraction SDS-page, and 8µl for 4 fractions SDS-page	5 µl	5 ul / dried peptides dissolved in 11 ul	5 ul / dried peptides dissolved in 11 ul	12ug (12uL)	5 ug in 4 ul	250 ng in 1 ul	5 µl	5µl for 1 fraction SDS-page, and 8µl for 4 fractions SDS-page	5µl for 1 fraction SDS-page, and 8µl for 4 fractions SDS-page	5µl for 1 fraction SDS-page, and 8µl for 4 fractions SDS-page	5 ul / dried peptides dissolved in 11 ul	5 ul / dried peptides dissolved in 11 ul
Columns	TRAP COLUMN: 300 μm i.d. x 5 mm nano trap cartridge column packed with Acclaim PepMap100 C18, 5 μm, 100 Å, nanoViper; SEPARATION COLUMN: 75µm x 75 cm analytical EASY-Spray column packed with PepMap RSLC C18, 2 μm material (Thermo Fisher Scientific)	TRAP COLUMN: 300 μm i.d. x 5 mm nano trap cartridge column packed with Acclaim PepMap100 C18, 5 μm, 100 Å, nanoViper; SEPARATION COLUMN: 75µm x 75 cm analytical EASY-Spray column packed with PepMap RSLC C18, 2 μm material (Thermo Fisher Scientific)	TRAP COLUMN: 300 μm i.d. x 5 mm nano trap cartridge column packed with Acclaim PepMap100 C18, 5 μm, 100 Å, nanoViper; SEPARATION COLUMN: 75µm x 75 cm analytical EASY-Spray column packed with PepMap RSLC C18, 2 μm material (Thermo Fisher Scientific)	TRAP COLUMN: 300 μm i.d. x 5 mm nano trap cartridge column packed with Acclaim PepMap100 C18, 5 μm, 100 Å, nanoViper; SEPARATION COLUMN: 75µm x 75 cm analytical EASY-Spray column packed with PepMap RSLC C18, 2 μm material (Thermo Fisher Scientific)	TRAP COLUMN: 300 μm i.d. x 5 mm nano trap cartridge column packed with Acclaim PepMap100 C18, 5 μm, 100 Å, nanoViper; SEPARATION COLUMN: 75µm x 75 cm analytical EASY-Spray column packed with PepMap RSLC C18, 2 μm material (Thermo Fisher Scientific)	TRAP COLUMN: 300 μm i.d. x 5 mm nano trap cartridge column packed with Acclaim PepMap100 C18, 5 μm, 100 Å, nanoViper; SEPARATION COLUMN: 75µm x 75 cm analytical EASY-Spray column packed with PepMap RSLC C18, 2 μm material (Thermo Fisher Scientific)	TRAP COLUMN: C18 PepMap100, 300 µm x 5 mm, prticle site 5µm, nano viper SEPARATION COLUMN: Acclaim PepMap100, 75 µm x 25 cm, particle size 3 µm, nano Viper	TRAP COLUMN: direct loaded on to analytical column SEPARATION COLUMN: 50 cm × 75 μm i.d. column packed with 1.7 μm Kinetexparticle size Kinetex C18	TRAP COLUMN: nano trap cartridge, 300 μm i.d. x 5 mm, packed with Acclaim PepMap100 C18, 5 μm, 100 Å, nanoViper, (Thermo Fisher, 160454) SEPARATION COLUMN: Acclaim PepMap100 , 75μm x 50 cm, nanoViper, 3 μm particle size 100A, C18, (Thermo Fisher, 164570)	TRAP COLUMN: nano trap cartridge, 300 μm i.d. x 5 mm, packed with Acclaim PepMap100 C18, 5 μm, 100 Å, nanoViper, (Thermo Fisher, 160454) SEPARATION COLUMN: Acclaim PepMap100 , 75μm x 50 cm, nanoViper, 3 μm particle size 100A, C18, (Thermo Fisher, 164570)	TRAP COLUMN: nano trap cartridge, 300 μm i.d. x 5 mm, packed with Acclaim PepMap100 C18, 5 μm, 100 Å, nanoViper, (Thermo Fisher, 160454) SEPARATION COLUMN: Acclaim PepMap100 , 75μm x 50 cm, nanoViper, 3 μm particle size 100A, C18, (Thermo Fisher, 164570)	TRAP COLUMN: C18 PepMap100, 300 µm x 5 mm, prticle site 5µm, nano viper SEPARATION COLUMN: Acclaim PepMap100, 75 µm x 25 cm, particle size 3 µm, nano Viper	TRAP COLUMN: nano trap cartridge, 300 μm i.d. x 5 mm, packed with Acclaim PepMap100 C18, 5 μm, 100 Å, nanoViper SEPARATION COLOUMN: Acclaim PepMap RSLC, C18, 2 μm, 75 μm, 50 cm, Bremen, Germany	TRAP COLUMN: nano trap cartridge, 300 μm i.d. x 5 mm, packed with Acclaim PepMap100 C18, 5 μm, 100 Å, nanoViper SEPARATION COLOUMN: Acclaim PepMap RSLC, C18, 2 μm, 75 μm, 50 cm, Bremen, Germany	TRAP COLUMN: 100 μm i.d., packed in-house with 4cm of 5μm Kinetex C18, 10cm of 5μm SCX, 4cm of 5μm Kinetex C18 SEPARATION COLUMN: 30 cm X 75 μm i.d. packed in-house with5 μm particle size Kinetex C18 Kinetex C18	TRAP COLUMN: nano trap cartridge, 300 μm i.d. x 5 mm, packed with Acclaim PepMap100 C18, 5 μm, 100 Å, nanoViper SEPARATION COLUMN: Acclaim PepMap , C18, 3 μm, 75 μm, 50 cm	No	TRAP COLUMN: C18 PepMap100, 300 µm x 5 mm, prticle site 5µm, nano viper SEPARATION COLUMN: Acclaim PepMap100, 75 µm x 25 cm, particle size 3 µm, nano Viper	TRAP COLUMN: nano trap cartridge, 300 μm i.d. x 5 mm, packed with Acclaim PepMap100 C18, 5 μm, 100 Å, nanoViper, (Thermo Fisher, 160454) SEPARATION COLUMN: Acclaim PepMap100 , 75μm x 50 cm, nanoViper, 3 μm particle size 100A, C18, (Thermo Fisher, 164570)	TRAP COLUMN: nano trap cartridge, 300 μm i.d. x 5 mm, packed with Acclaim PepMap100 C18, 5 μm, 100 Å, nanoViper, (Thermo Fisher, 160454) SEPARATION COLUMN: Acclaim PepMap100 , 75μm x 50 cm, nanoViper, 3 μm particle size 100A, C18, (Thermo Fisher, 164570)	TRAP COLUMN: nano trap cartridge, 300 μm i.d. x 5 mm, packed with Acclaim PepMap100 C18, 5 μm, 100 Å, nanoViper, (Thermo Fisher, 160454) SEPARATION COLUMN: Acclaim PepMap100 , 75μm x 50 cm, nanoViper, 3 μm particle size 100A, C18, (Thermo Fisher, 164570)	TRAP COLUMN: nano trap cartridge, 300 μm i.d. x 5 mm, packed with Acclaim PepMap100 C18, 5 μm, 100 Å, nanoViper SEPARATION COLOUMN: Acclaim PepMap RSLC, C18, 2 μm, 75 μm, 50 cm, Bremen, Germany	TRAP COLUMN: nano trap cartridge, 300 μm i.d. x 5 mm, packed with Acclaim PepMap100 C18, 5 μm, 100 Å, nanoViper SEPARATION COLOUMN: Acclaim PepMap RSLC, C18, 2 μm, 75 μm, 50 cm, Bremen, Germany
Flow rate	225 nl/min	225 nl/min	225 nl/min	225 nl/min	225 nl/min	225 nl/min	300 nl/min	250 nL/min	200 nl/mn	200 nl/mn	200 nl/mn	300 nl/min	0.4 ul/min	0.4 ul/min	300 nL/min	300 nl/min	300 nl/min	300 nl/min	200 nl/mn	200 nl/mn	200 nl/mn	0.4 ul/min	0.4 ul/min
Gradient	140 min gradient: 2% to 31% in 102min, 31% to 50% in 18min, 99% for 20min	140 min gradient: 2% to 31% in 102min, 31% to 50% in 18min, 99% for 20min	260 min gradient: 2% to 31% in 200 min, 31% to 50% in 40min, 99% for 20min	260 min gradient: 2% to 31% in 200 min, 31% to 50% in 40min, 99% for 20min	460 min gradient: 2% 31% in 200min, 31% to 50% in 40min, 99% for 20min	460 min gradient: 2% 31% in 200min, 31% to 50% in 40min, 99% for 20min	120 min two step gradient: 4% to 30% in 90 min, 30% to 55% in 30 min, 55%to 99% in 2 min, from 99% to 4% in 15 min	2% to 22% in 240 minutes	120mn gradient: 3.2%AcN to 20%AcN in 100mn, then 20%AcN to 32%AcN in 20mn 60mn gradient: 2%AcN to 20%AcN in 50mn, then 20%AcN to 32%AcN in 10mn	120mn gradient: 3.2%AcN to 20%AcN in 100mn, then 20%AcN to 32%AcN in 20mn 60mn gradient: 2%AcN to 20%AcN in 50mn, then 20%AcN to 32%AcN in 10mn	120mn gradient: 3.2%AcN to 20%AcN in 100mn, then 20%AcN to 32%AcN in 20mn 60mn gradient: 2%AcN to 20%AcN in 50mn, then 20%AcN to 32%AcN in 10mn	120 min two step gradient: 4% to 30% in 90 min, 30% to 55% in 30 min, 55%to 99% in 2 min, from 99% to 4% in 15 min	5% to 35% in 120 min	5% to 35% in 120 min	2% to 22% in 240 minutes	double : 4 % to 35% in 160 min then up to 50 % in 10 min	110 min. Multiple steps: 2 % to 20 % in 70 min then up to 25 % in 15 min, then up to 35 % in 15 min, then up to 95 % in 10 min	120 min two step gradient: 4% to 30% in 90 min, 30% to 55% in 30 min, 55%to 99% in 2 min, from 99% to 4% in 15 min	120mn gradient: 3.2%AcN to 20%AcN in 100mn, then 20%AcN to 32%AcN in 20mn 60mn gradient: 2%AcN to 20%AcN in 50mn, then 20%AcN to 32%AcN in 10mn	120mn gradient: 3.2%AcN to 20%AcN in 100mn, then 20%AcN to 32%AcN in 20mn 60mn gradient: 2%AcN to 20%AcN in 50mn, then 20%AcN to 32%AcN in 10mn	120mn gradient: 3.2%AcN to 20%AcN in 100mn, then 20%AcN to 32%AcN in 20mn 60mn gradient: 2%AcN to 20%AcN in 50mn, then 20%AcN to 32%AcN in 10mn	5% to 35% in 120 min	5% to 35% in 120 min
Ion source	Electro spray ionization (ESI)	Electro spray ionization (ESI)	Electro spray ionization (ESI)	Electro spray ionization (ESI)	Electro spray ionization (ESI)	Electro spray ionization (ESI)	TriVersa NanoMate	nano electrospray : nano Flex	Nanospray Flex	Nanospray Flex	Nanospray Flex	TriVersa NanoMate	captive spray ionization (CSI)	captive spray ionization (CSI)	nano electrospray : nano Flex	Nanospray Flex	captive spray ionization (CSI)	TriVersa NanoMate	Nanospray Flex	Nanospray Flex	Nanospray Flex	captive spray ionization (CSI)	captive spray ionization (CSI)
Instrument	Q Exactive HF-X Hybrid Quadrupole-Orbitrap mass spectrometer	Q Exactive HF-X Hybrid Quadrupole-Orbitrap mass spectrometer	Q Exactive HF-X Hybrid Quadrupole-Orbitrap mass spectrometer	Q Exactive HF-X Hybrid Quadrupole-Orbitrap mass spectrometer	Q Exactive HF-X Hybrid Quadrupole-Orbitrap mass spectrometer	Q Exactive HF-X Hybrid Quadrupole-Orbitrap mass spectrometer	Q Exactive HF	Q Exactive Plus	Q Exactive-HF (Thermo Fisher Scientific)	Q Exactive-HF (Thermo Fisher Scientific)	Q Exactive-HF (Thermo Fisher Scientific)	Q Exactive HF	timsTOF™ pro	timsTOF™ pro	Q Exactive Plus	Orbitrap Fusion Lumos Tribrid (Thermo Fisher Scientific)	timsTOF™ pro	Q Exactive HF	Q Exactive-HF (Thermo Fisher Scientific)	Q Exactive-HF (Thermo Fisher Scientific)	Q Exactive-HF (Thermo Fisher Scientific)	timsTOF™ pro	timsTOF™ pro
Capillary Voltage	2000 V	2000 V	2000 V	2000 V	2000 V	2000 V	1700 V	1800 V	1700 V	1700 V	1700 V	1700 V	1400 V	1400 V	2700 V	1600 V	4500 V	1700 V	1700 V	1700 V	1700 V	1400 V	1400 V
Mass detection (separation)	Mass filtering with quadrupole + detection of MS1 and MS2 in orbitrap	Mass filtering with quadrupole + detection of MS1 and MS2 in orbitrap	Mass filtering with quadrupole + detection of MS1 and MS2 in orbitrap	Mass filtering with quadrupole + detection of MS1 and MS2 in orbitrap	Mass filtering with quadrupole + detection of MS1 and MS2 in orbitrap	Mass filtering with quadrupole + detection of MS1 and MS2 in orbitrap	OT: 350 to 1550 m/z	OT	OT	OT	OT	OT: 350 to 1550 m/z	using trapped ion mobility spectrometry (TIMS) + TOF 100 to 1700 m/z	using trapped ion mobility spectrometry (TIMS) + TOF 100 to 1700 m/z	OT	OT	using trapped ion mobility spectrometry (TIMS) + TOF 100 to 1700 m/z	OT: 350 to 1550 m/z	OT	OT	OT	using trapped ion mobility spectrometry (TIMS) + TOF 100 to 1700 m/z	using trapped ion mobility spectrometry (TIMS) + TOF 100 to 1700 m/z
Fragmentation	HCD	HCD	HCD	HCD	HCD	HCD	HCD	HCD	HCD	HCD	HCD	HCD	HCD	HCD	HCD	HCD	CID	HCD	HCD	HCD	HCD	HCD	HCD
Active exclusion	140 min gradient: 25 s	140 min gradient: 25 s	260 min gradient: 20 s	260 min gradient: 20 s	460 min gradient: 30 s	460 min gradient: 30 s	30 s	20s	10s	10s	10s	30 s	Mass exclusion: after 1 spectrum for 24 s	Mass exclusion: after 1 spectrum for 24 s	30s	60 s	-	30 s	10s	10s	10s	Mass exclusion: after 1 spectrum for 24 s	Mass exclusion: after 1 spectrum for 24 s
Mass spectrometer	Thermo Fisher, Q Exactive™ HF-X Hybrid Quadrupole-Orbitrap™ Mass Spectrometer	Thermo Fisher, Q Exactive™ HF-X Hybrid Quadrupole-Orbitrap™ Mass Spectrometer	Thermo Fisher, Q Exactive™ HF-X Hybrid Quadrupole-Orbitrap™ Mass Spectrometer	Thermo Fisher, Q Exactive™ HF-X Hybrid Quadrupole-Orbitrap™ Mass Spectrometer	Thermo Fisher, Q Exactive™ HF-X Hybrid Quadrupole-Orbitrap™ Mass Spectrometer	Thermo Fisher, Q Exactive™ HF-X Hybrid Quadrupole-Orbitrap™ Mass Spectrometer	Thermo Fischer Q Exactive HF	Thermo Fischer Q Exactive Plus	Thermo Q-Exactive HF	Thermo Q-Exactive HF	Thermo Q-Exactive HF	Thermo Fischer Q Exactive HF	Bruker TIMS-TOF MS PASEF (Triplicate Measurements)	Bruker TIMS-TOF MS ToF (Triplicate Measurements)	Thermo Fischer Q Exactive Plus	Orbitrap Fusion Lumos Tribrid (Single mesurement) Thermo Fisher	Bruker TIMS-TOF MS PASEF (one injection)	Thermo Fischer Q Exactive HF	Thermo Q-Exactive HF	Thermo Q-Exactive HF	Thermo Q-Exactive HF	Bruker TIMS-TOF MS ToF (Triplicate Measurements)	Bruker TIMS-TOF MS PASEF (Triplicate Measurements)
measurement modus	DDA-Top 15	DDA-Top 15	DDA-Top 15	DDA-Top 15	DDA-Top 15	DDA-Top 15	DDA	DDA-Top 10	DDA-Top 20	DDA-Top 20	DDA-Top 20	DDA	PASEF (data dependent)	TOF-MS (data-dependent), MIDDLEBAND (data independent)	DDA-Top 10	HCDOT in top speed	PASEF (data dependent)	DDA	DDA-Top 20	DDA-Top 20	DDA-Top 20	TOF-MS (data-dependent), MIDDLEBAND (data independent)	PASEF (data dependent)
mass accuracy MS1	0.5 ppm	0.5 ppm	0.5 ppm	0.5 ppm	0.5 ppm	0.5 ppm	10 ppm	5ppm	5 ppm	5 ppm	5 ppm	10 ppm	0.02 Da	0.02 Da	5ppm	10 ppm	15 ppm	10 ppm	5 ppm	5 ppm	5 ppm	0.02 Da	0.02 Da
mass accuracy MS2	0.5 ppm	0.5 ppm	0.5 ppm	0.5 ppm	0.5 ppm	0.5 ppm	0.02 Da	0.02 Da	0.02 Da	0.02 Da	0.02 Da	0.02 Da	0.02 Da	0.02 Da	0.02Da	10 ppm	0.02 Da	0.02 Da	0.02 Da	0.02 Da	0.02 Da	0.02 Da	0.02 Da
raw data format	raw	raw	raw	raw	raw	raw	raw	raw	raw	raw	raw	raw	tdf	tdf	raw	raw	tdf	raw	raw	raw	raw	tdf	tdf
measured samples	1. complete sample SIHUMI (3 different gradients in duplicates)	1. complete sample SIHUMI (3 different gradients in duplicates)	1. complete sample SIHUMI (3 different gradients in duplicates)	1. complete sample SIHUMI (3 different gradients in duplicates)	1. complete sample SIHUMI (3 different gradients in duplicates)	1. complete sample SIHUMI (3 different gradients in duplicates)	One fraction entered into SDS-PAGE SIHUMI (unicate)	-	2. One fraction entered into SDS-PAGE SIHUMI (unicate)	2. One fraction entered into SDS-PAGE SIHUMI (unicate)	3. SDS-PAGE 4 Fractions SIHUMI (unicate)	-	-	-	-	1. complete sample envelop 2. complete sample cytoplasm	1. complete sample envelop 2. complete sample cytoplasm	-	2. One fraction entered into SDS-PAGE GUT (unicate)	2. One fraction entered into SDS-PAGE GUT (unicate)	3. SDS-PAGE 4 Fractions GUT (unicate)	-	-
Submitting team	Kleiner Lab	Kleiner Lab	Kleiner Lab	Kleiner Lab	Kleiner Lab	Kleiner Lab	UFZ Leipzig	ORNL	CEA-Li2D Bagnols-sur-Cèze	CEA-Li2D Bagnols-sur-Cèze	CEA-Li2D Bagnols-sur-Cèze	Wilmes Lab	OVGU Magdeburg	OVGU Magdeburg	ORNL	INRA_PAPPSO_Micalis_MGP	INRA_PAPPSO_Micalis_MGP	Wilmes Lab	CEA-Li2D Bagnols-sur-Cèze	CEA-Li2D Bagnols-sur-Cèze	CEA-Li2D Bagnols-sur-Cèze	OVGU Magdeburg	OVGU Magdeburg
Name of contact	Manuel Kleiner	Manuel Kleiner	Manuel Kleiner	Manuel Kleiner	Manuel Kleiner	Manuel Kleiner	Nico Jehmlich	Robert Hettich	Jean Armengaud	Jean Armengaud	Jean Armengaud	Benoit Kunath	Dirk Benndorf	Dirk Benndorf	Robert Hettich	Catherine Juste and Céline Henry	Catherine Juste and Céline Henry	Benoit Kunath	Jean Armengaud	Jean Armengaud	Jean Armengaud	Dirk Benndorf	Dirk Benndorf
Team members	Marlene Jensen	Marlene Jensen	Marlene Jensen	Marlene Jensen	Marlene Jensen	Marlene Jensen	Nico Jehmlich, Stephanie Schäpe	Robert Hettich, Samantha Peter, Richard Giannone, Paul Abraham	Guylaine Miotello, Karim Hayoun, Olivier Pible, Jean Armengaud	Guylaine Miotello, Karim Hayoun, Olivier Pible, Jean Armengaud	Guylaine Miotello, Karim Hayoun, Olivier Pible, Jean Armengaud	Benoit Kunath, Jean-Pierre Trezzi, Paul Wilmes	Kay Schallert, Robert Heyer, Sebastian Püttker, Maximilian Wolf, Theresa Lehmann	Kay Schallert, Robert Heyer, Sebastian Püttker, Maximilian Wolf, Theresa Lehmann	Robert Hettich, Samantha Peter, Richard Giannone, Paul Abraham	ProteoCardis consortium	ProteoCardis consortium	Benoit Kunath, Jean-Pierre Trezzi, Paul Wilmes	Guylaine Miotello, Karim Hayoun, Olivier Pible, Jean Armengaud	Guylaine Miotello, Karim Hayoun, Olivier Pible, Jean Armengaud	Guylaine Miotello, Karim Hayoun, Olivier Pible, Jean Armengaud	Kay Schallert, Robert Heyer, Sebastian Püttker, Maximilian Wolf, Theresa Lehmann	Kay Schallert, Robert Heyer, Sebastian Püttker, Maximilian Wolf, Theresa Lehmann
E-Mail of contact	manuel_kleiner@ncsu.edu	manuel_kleiner@ncsu.edu	manuel_kleiner@ncsu.edu	manuel_kleiner@ncsu.edu	manuel_kleiner@ncsu.edu	manuel_kleiner@ncsu.edu	nico.jehmich@ufz.de	hettichrl@ornl.gov	jean.armengaud@cea.fr	jean.armengaud@cea.fr	jean.armengaud@cea.fr	benoit.kunath@uni.lu	kay.schallert@ovgu.de, benndorf@mpi-magdeburg.mpg.de	kay.schallert@ovgu.de, benndorf@mpi-magdeburg.mpg.de	hettichrl@ornl.gov	catherine.juste@inrae.fr ; celine.henry@inrae.fr	catherine.juste@inrae.fr ; celine.henry@inrae.fr	benoit.kunath@uni.lu	jean.armengaud@cea.fr	jean.armengaud@cea.fr	jean.armengaud@cea.fr	kay.schallert@ovgu.de, benndorf@mpi-magdeburg.mpg.de	kay.schallert@ovgu.de, benndorf@mpi-magdeburg.mpg.de
