## Supplementary Table 2 for "Critical Assessment of Metaproteome Investigation (CAMPI): A Multi-Lab Comparison of Established Workflows"

### Sheet: Data
File name	Gradient length (min)	Additional info	PRIDE	New name	Spectra	DB1	PSM_ID_rate_DB1	DB2	PSM_ID_rate_DB2	Selected for further analysis
MKleiner_SIHUMI_01_140min_400ng_Run1	140		x	S01	108486	39637	36.5365	44754	41.2532
MKleiner_SIHUMI_02_140min_400ng_Run1	140		x	S02	109720	36457	33.2273	40726	37.1181
MKleiner_SIHUMI_03_260min_800ng_Run1-004	260		x	S03	157489	86607	54.9924	95878	60.8792	X
MKleiner_SIHUMI_04_260min_800ng_Run1-003	260		x	S04	158884	86777	54.6166	95736	60.2553
MKleiner_SIHUMI_05_460min_1500ng_Run1-002	460		x	S05	240740	116329	48.3214	129598	53.8332	X
MKleiner_SIHUMI_06_460min_1500ng_Run1	460		x	S06	242948	117244	48.2589	131216	54.0099
NJehmlich_SIHUMI_120min	120		x	S07	46847	18805	40.1413	20085	42.8736	X
ORNL_Easy_nLC1200_contest2_C1_2ug_UHPLC_gradient240min_ac50cm	240		x	S08	81654	56044	68.636	59884	73.3387	X
Q23598_G1_gr60	60		x	S09	47707	29610	62.0664	32507	68.1388
Q23599_G1_gr120	120		x	S10	88667	52247	58.925	57736	65.1155
Q23600_G1a_gr60	60	S11_Fraction1	x		43447	26383	60.7246	29214	67.2405
Q23601_G1b_gr60	60	S11_Fraction2	x		45613	26646	58.4176	29380	64.4115
Q23602_G1c_gr60	60	S11_Fraction3	x		46941	28163	59.9966	30651	65.2969
Q23603_G1d_gr60	60	S11_Fraction4	x		37175	19713	53.0276	21418	57.614
	4 x 60			S11_Frac1-4	261843	153152	58.49	168399	64.313	X
SIHUMI_Lux_1	120		x	S12	67751	21633	31.9302	22455	33.1434
SIHUMI(FASP_PASEF)a	120	ion mobility (PASEF)	x	S13_Rep1	227367	68192	29.992	74189	32.6296
SIHUMI(FASP_PASEF)b	120	ion mobility (PASEF)	x	S13_Rep2	226986	68513	30.1838	73815	32.5196
SIHUMI(FASP_PASEF)c	120	ion mobility (PASEF)	x	S13_Rep3	226716	68616	30.2652	74050	32.662
SIHUMI(FASP_ToF)a	120	TOF MS	x	S14_Rep1	71265	29458	41.3359	31469	44.1577	X
SIHUMI(FASP_ToF)b	120	TOF MS	x	S14_Rep2	71230	29572	41.5162	31565	44.3142
SIHUMI(FASP_ToF)c	120	TOF MS	x	S14_Rep3	71937	29961	41.6489	32130	44.6641
						MAX	68.636		73.3387
						MIN	29.992		32.5196
2018_Contest_F2_2_12ug_210Grad_MudPIT_QE3_01	210	F01_Fraction1	x		9157	588	6.42132	780	8.51807
2018_Contest_F2_2_12ug_210Grad_MudPIT_QE3_02	210	F01_Fraction2	x		78706	21118	26.8315	26138	33.2097
2018_Contest_F2_2_12ug_210Grad_MudPIT_QE3_04	210	F01_Fraction3	x		67038	11771	17.5587	13737	20.4914
2018_Contest_F2_2_12ug_210Grad_MudPIT_QE3_03	210	F01_Fraction4	x		68806	15712	22.8352	19258	27.9888
		MudPIT		F01_Frac1-4	223707	49189	21.9881	59913	26.7819	X
20181130_16_Leipzig_cyto_rein02	160	F02_FractionCyto	x		95417	28088	29.4371	31116	32.6105
20181130_14_Leipzig_env_rein02	160	F02_FractionEnv	x		82041	18111	22.0755	21682	26.4282
	2 x 160			F02_FracCytoEnv	177458	46199	26.0338	52798	29.7524
6-2-2020_meta_Leipzig_S2cyt_250ng_LM_190_DA5.2.216_1	110	F03_FractionCyto	x		108259	33948	31.3581	37122	34.29
6-2-2020_meta_Leipzig_S2env_250ng_LM_191_DA5.2.216_1	110	F03_FractionEnv	x		84741	20067	23.6804	22742	26.8371
	2 x 110			F03_FracCytoEnv	193000	54015	27.987	59864	31.0176
Feces_Lux_1	120		x	F04	66555	7979	11.9886	10452	15.7043
Q23604_G2_gr60	60		x	F05	43796	15236	34.7886	18368	41.9399
Q23605_G2_gr120	120		x	F06	83187	26803	32.2202	32305	38.8342	X
Q23606_G2a_gr60	60	F07_Fraction1	x		36656	12023	32.7995	14638	39.9334
Q23607_G2c_gr60	60	F07_Fraction2	x		44479	15789	35.4977	18871	42.4268
Q23608_G2d_gr60	60	F07_Fraction3	x		40764	12414	30.4533	14793	36.2894
Q23609_G2b_gr60	60	F07_Fraction4	x		39185	13807	35.2354	16915	43.167
	4 x 60			F07_Frac1-4	161084	54033	33.5434	65217	40.4863	X
Gut(FASP_ToF)1	120	TOF MS	x	F08_Rep1	62270	12625	20.2746	16091	25.8407	X
Gut(FASP_ToF)2	120	TOF MS	x	F08_Rep2	61359	12879	20.9896	16513	26.9121
Gut(FASP_ToF)3	120	TOF MS	x	F08_Rep3	63318	13008	20.5439	16840	26.5959
Gut(FASP_PASEF)1	120	ion mobility (PASEF)	x	F09_Rep1	189234	33178	17.5328	40725	21.521
Gut(FASP_PASEF)2	120	ion mobility (PASEF)	x	F09_Rep2	195890	33560	17.1321	41608	21.2405
Gut(FASP_PASEF)3	120	ion mobility (PASEF)	x	F09_Rep3	205223	35228	17.1657	42904	20.906
					MAX	54033	35.4977	65217	43.167	0
					MIN	588	6.42132	780	8.51807	0

### Sheet: Data_for_Figure2
New name	Spectra	Identifications	PSM Identification rate (%)
S01	108486	39637	36.5365
S02	109720	36457	33.2273
S03	157489	86607	54.9924
S04	158884	86777	54.6166
S05	240740	116329	48.3214
S06	242948	117244	48.2589
S07	46847	18805	40.1413
S08	81654	56044	68.636
S09	47707	29610	62.0664
S10	88667	52247	58.925
S11_Frac1-4	261843	153152	58.49
S12	67751	21633	31.9302
S13_Rep1	227367	68192	29.992
S13_Rep2	226986	68513	30.1838
S13_Rep3	226716	68616	30.2652
S14_Rep1	71265	29458	41.3359
S14_Rep2	71230	29572	41.5162
S14_Rep3	71937	29961	41.6489
F01_Frac1-4	223707	59913	26.7819
F02_FracCytoEnv	177458	52798	29.7524
F03_FracCytoEnv	193000	59864	31.0176
F04	66555	10452	15.7043
F05	43796	18368	41.9399
F06	83187	32305	38.8342
F07_Frac1-4	161084	65217	40.4863
F08_Rep1	62270	16091	25.8407
F08_Rep2	61359	16513	26.9121
F08_Rep3	63318	16840	26.5959
F09_Rep1	189234	40725	21.521
F09_Rep2	195890	41608	21.2405
F09_Rep3	205223	42904	20.906
