## Supplementary Table 3 for "Critical Assessment of Metaproteome Investigation (CAMPI): A Multi-Lab Comparison of Established Workflows"

### Sheet: Sheet1
Identifiying protein groups with most proteins
Grouping	Method	Sample	Protein Accessions	Protein count	Contradiction in Accession?	Accession 1	Function 1	Accession 2	Function 2
group	mpa	gutdb2	k99_236066_2,k99_20937_2,k99_238080_1,k99_124434_3,k99_42747_1,k99_22888_7,k99_91885_45,k99_95519_1,k99_243188_20,k99_14886_4,k99_236091_23,k99_174554_3,k99_252013_1,k99_242117_5,k99_107423_4,k99_51503_1,k99_125890_2,k99_81315_1,k99_64115_98,k99_188046_5,k99_204752_1,k99_186807_4,k99_78628_5,k99_183665_30,k99_161174_1,k99_197251_2,k99_186348_5,k99_100530_1,k99_222119_13,k99_243244_2,k99_96403_80,…	2566	YES	k99_69388_12	COG0149; triosephosphate isomerase	k99_195736_1	chaperones
group	mpa	sihumidb1	F9UTF2,B0MJ79,P0AG63,B0MGR7,Q8A1G1,Q8A0E0,B0MBX8,Q89ZX4,P77338,B0MH31,Q8A5X9,Q8A2R6,Q8A214,Q8A578,Q8A7T4,Q8A5P2,C4IEC8,Q8A178,A0A1C7I6P5,Q8A1P1,Q8A215,Q8A2R5,Q8A2Z9,B0N8Z6,Q88YI7,C4ICX9,Q89YU7,A0A1C7IC07,C4IGQ2,B0N360,Q8A8D0,Q8A2H3,C4IHK5,Q8A7J3,Q88V10,Q8A6P4,Q8AAV0,B0N7F5,Q8A5N6,Q8A203,Q8A688,A0A1C7IA40,Q8A0M6,Q8A6Y6,A0A1C7IGH8,B0N1S2,C4IF61,B0N6U6,C4IF38,Q8AAM5,A0A1C7IF13,F9UPH5,A0A1C7IFR2,B0MI…	181	YES	Q8A1Y9	Transthyretin; transports thyroxine and retinol	P77338	Mechanosensitive ion channel; Ligand Potassium
group	pappso	gutdb2	k99_69388_12,k99_144294_1,k99_238025_16,k99_16003_1,k99_8336_23,k99_8336_24,k99_18727_77,k99_113162_4,k99_31621_45,k99_113162_5,k99_106621_48,k99_207114_1,k99_74829_52,k99_121512_25,k99_195405_3,k99_239457_2,k99_184133_8,k99_220251_3,k99_220251_2,k99_153679_38,k99_198721_15,k99_195272_16,k99_13531_5,k99_90110_8,k99_90110_9,k99_238524_1,k99_64271_7,k99_64271_8,k99_78776_1,k99_204644_31,k99_105090_…	244	YES	k99_69388_12	COG0149; triosephosphate isomerase	k99_195736_1	chaperones
group	pappso	sihumidb1	B0MGR7,B0MJ79,P0AG63,Q8A1G1,B0MBX8,P77338,Q89ZX4,B0MH31,Q8A578,Q8A2R6,Q8A5X9,Q8A214,Q8A5P2,Q8A7T4,A0A1C7I6P5,Q8A178,Q8A1P1,Q8A2R5,Q8A215,Q8A2Z9,B0N8Z6,A0A1C7IC07,C4IGQ2,Q8A8D0,Q8A2H3,Q8A7J3,Q88V10,Q8A6P4,Q8AAV0,B0N7F5,Q8A5N6,Q8A688,Q8A203,A0A1C7IA40,Q8A0M6,Q8A6Y6,A0A1C7IGH8,B0N1S2,C4IF61,B0N6U6,C4IF38,Q8AAM5,A0A1C7IF13,B0MIT8,A0A1C7IFR2,C4IJ35,Q8G6E1,A0A1C7I4W4,Q8A9U7,Q89ZV4,Q8A3A8,B0N510,P00562,…	138	YES	Q8A1Y9	Transthyretin; transports thyroxine and retinol	P77338	Mechanosensitive ion channel; Ligand Potassium
subgroup	mpa	gutdb2	k99_21078_11,k99_187101_22,k99_82362_23,k99_177104_14,k99_201992_1,k99_220013_1,k99_2579_6,k99_112571_5,k99_183273_1,k99_255563_11,k99_107555_1,k99_147145_37,k99_160997_1,k99_250063_1,k99_104844_1,k99_62791_5,k99_151748_5,k99_108432_1,k99_144_3,k99_172892_1,k99_66856_20,k99_88545_1,k99_188915_1,k99_238195_11,k99_240300_1,k99_212134_4,k99_223864_11,k99_4273_7,k99_54525_5,k99_203341_96,k99_192430_2…	95	NO		Acts as a processive, ATP-dependent zinc metallopeptidase for both cytoplasmic and membrane proteins. Plays a role in the quality control of integral membrane proteins (By similarity)
subgroup	mpa	sihumidb1	F9USG4,B0MI77,C4IC38,B0M948,C4IIP3,Q8G7T2,B0N168,C4IB49,A0A1C7I7H2,C4IIW4,C4IBV8	11	NO		Defense mechanisms; COG1132; P-loop_NTPase
subgroup	pappso	gutdb2	P10319,Q5SRN5,A0A140T941,P30447,A0A0G2JPD3,A0A1W2PR61,A0A140T9U0,P10316,P04439,Q5SRN7,A0A0G2JIF2,P13746,P10314,P30484,P30443,Q29940,P30685,P16189,A0A1W2PQD0,P16188,P30490,A0A1W2PS39,P30491,A0A1W2PPF8,Q95604,A0A140T937,A0A140T933,A0A140T975,P05534,P30512,A0A140T930,A0A140T9T1,A0A140T9X5,P30510,A0A1W2PSE7,P16190,P30501,A0A140T9W2,P30504,A0A140T8Y4,Q29960,P18462,A0A1W2PS24,P18464,P18465,P30464,A0A1W…	81	NO		Involved in the presentation of foreign antigens to the immune system (By similarity)
subgroup	pappso	sihumidb1	P0CE49,P0CE58,P0CE57,P0CE56,P0CE55,P0CE54,P0CE53,P0CE52,P0CE51,P0CE50,P76071	11	NO		transposase; Replication, recombination and repair
