## Supplementary Table 4 for "Critical Assessment of Metaproteome Investigation (CAMPI): A Multi-Lab Comparison of Established Workflows"

### Sheet: Tabellenblatt1
Table 2.1: Protein grouping results. Number of protein groups (shared peptide(s), subgroups (shared peptide set), proteins, peptides and PSMs found after analysis based on the 16 PSM lists for Gut_DB2 and 24 PSM lists for SIHUMIx_DB1.
Sample:	Gut_MO (16 experiments = 4 lab x 4 bioinf)
Grouping Method	PAPPSO	MPA	PAPPSO exclude six	MPA exclude six
# groups	9979	9567	10063	9712
# subgroups	17587	22218	17576	21973
# proteins	22420	56906	22439	55318
# peptides	70217	70217	70206	70210
# psms	1442198	1442198	1442173	1442182
Sample:	SIHUMIx_REF (24 experiments = 6 lab x 4 bioinf)
Grouping Method	PAPPSO	MPA	PAPPSO exclude six	MPA exclude six
# groups	7105	6902	8802	8769
# subgroups	10183	10533	10132	10134
# proteins	10271	13501	10238	11229
# peptides	83384	83384	83333	83336
# psms	1607340	1607340	1607234	1607237
