## Supplementary Table 5 for "Critical Assessment of Metaproteome Investigation (CAMPI): A Multi-Lab Comparison of Established Workflows"

### Sheet: SIHUMIx genus (pep)
	Blautia	Bifidobacterium	Bacteroides	Anaerostipes	Clostridium	Escherichia	Erysipelatoclostridium	Lactobacillus	cRAP	unclassified	higher_lca		classified%	unclassified%	higher_lca%
S03_GP_REF	4225	83	13876	1202	130	2338	4505	51	32	1454	1859		88.8657	4.88657	6.24769
S03_MPA_REF	3443	53	11473	934	46	1910	3621	42	21	22	1368		93.9389	0.0959316	5.9652
S03_MQ_REF	3810	36	13116	1036	20	2099	4210	10	28	283	1596		92.8403	1.07834	6.08139
S03_PD_REF	3721	37	12551	991	41	2060	4036	16	21	72	1674		93.0769	0.285488	6.63759
S05_GP_REF	4785	102	15733	1478	171	2829	5192	82	38	1816	2112		88.5608	5.2886	6.15062
S05_MPA_REF	3653	55	12342	1090	80	2208	3928	47	34	27	1350		94.4507	0.10881	5.44048
S05_MQ_REF	4196	45	14419	1256	23	2469	4656	15	30	319	1680		93.1325	1.09592	5.77161
S05_PD_REF	4039	44	13686	1189	34	2326	4488	28	32	83	1736		93.4297	0.299801	6.27054
S07_GP_REF	2111	33	10404	522	36	1614	267	21	32	349	1270		90.2815	2.09496	7.62351
S07_MPA_REF	1713	7	8312	388	15	1288	207	7	27	15	831		93.3958	0.117096	6.48712
S07_MQ_REF	1990	9	9928	430	8	1456	215	1	34	223	1307		90.1929	1.4294	8.37767
S07_PD_REF	1914	16	9652	459	10	1451	234	6	28	103	1332		90.5623	0.677409	8.76028
S08_GP_REF	3100	66	10543	984	68	1965	2464	36	57	476	1899		89.0341	2.1978	8.76812
S08_MPA_REF	2004	32	6799	598	20	1282	1597	8	43	14	1378		89.8947	0.101633	10.0036
S08_MQ_REF	2681	39	9335	775	12	1662	2168	5	47	203	1661		89.972	1.0921	8.93587
S08_PD_REF	2892	42	10111	908	21	1824	2385	10	53	33	2218		89.0179	0.160999	10.8211
S11_GP_REF	5389	84	20326	1426	123	3358	3118	58	88	960	3942		87.3894	2.46964	10.141
S11_MPA_REF	4220	73	16474	1081	77	2685	2434	40	69	13	2502		91.5229	0.0438183	8.43333
S11_MQ_REF	4857	31	18999	1141	12	2989	2728	5	71	517	3620		88.1699	1.47841	10.3517
S11_PD_REF	4753	48	18439	1176	21	2877	2746	11	73	300	4009		87.4931	0.870751	11.6361
S14_GP_REF	2152	65	11293	845	91	1929	529	47	42	533	832		92.5645	2.90337	4.53208
S14_MPA_REF	1716	27	9074	613	23	1496	372	18	35	33	623		95.3243	0.23521	4.44048
S14_MQ_REF	1760	24	9998	692	8	1702	430	5	34	207	684		94.2679	1.3317	4.40041
S14_PD_REF	1916	22	10184	698	20	1668	410	12	35	5	742		95.2457	0.0318228	4.72251
												Average	91.3593	1.26565	7.375

### Sheet: SIHUMIx species (pep)
	Escherichia coli	Clostridium butyricum	Lactobacillus plantarum	Bacteroides thetaiotaomicron	Erysipelatoclostridium ramosum	Anaerostipes caccae	Blautia producta	Bifidobacterium longum	cRAP	unclassified	higher_lca		classified%	unclassified%	higher_lca%
S03_GP_REF	2338	130	51	13876	4505	1202	99	83	32	1454	5943		74.9975	4.89348	20.0013
S03_MPA_REF	1910	46	42	11473	3621	934	74	53	21	22	4709		79.2534	0.0960489	20.5588
S03_MQ_REF	2099	20	10	13116	4210	1036	69	36	28	283	5306		78.5717	1.07962	20.2419
S03_PD_REF	2060	41	16	12551	4036	991	71	37	21	72	5292		78.6208	0.28585	21.01
S05_GP_REF	2829	171	82	15733	5192	1478	110	102	38	1816	6735		74.949	5.29662	19.6436
S05_MPA_REF	2208	80	47	12342	3928	1090	84	55	34	27	4884		80.0436	0.108963	19.7102
S05_MQ_REF	2469	23	15	14419	4656	1256	75	45	30	319	5767		78.964	1.0972	19.8356
S05_PD_REF	2326	34	28	13686	4488	1189	79	44	32	83	5658		79.1189	0.300213	20.4651
S07_GP_REF	1614	36	21	10404	267	522	32	33	32	349	3333		77.6843	2.09698	20.0264
S07_MPA_REF	1288	15	7	8312	207	388	32	7	27	15	2496		80.1626	0.117242	19.5091
S07_MQ_REF	1456	8	1	9928	215	430	26	9	34	223	3256		77.4605	1.43077	20.8905
S07_PD_REF	1451	10	6	9652	234	459	27	16	28	103	3204		78.0448	0.678078	21.0928
S08_GP_REF	1965	68	36	10543	2464	984	57	66	57	476	4909		74.8347	2.20116	22.7006
S08_MPA_REF	1282	20	8	6799	1597	598	33	32	43	14	3330		75.378	0.101774	24.2076
S08_MQ_REF	1662	12	5	9335	2168	775	42	39	47	203	4278		75.6113	1.0934	23.0421
S08_PD_REF	1824	21	10	10111	2385	908	44	42	53	33	5040		74.9597	0.161204	24.6202
S11_GP_REF	3358	123	58	20326	3118	1426	121	84	88	960	9160		73.7056	2.47282	23.5949
S11_MPA_REF	2685	77	40	16474	2434	1081	84	73	69	13	6601		77.4459	0.043873	22.2773
S11_MQ_REF	2989	12	5	18999	2728	1141	83	31	71	517	8349		74.4109	1.48031	23.9055
S11_PD_REF	2877	21	11	18439	2746	1176	83	48	73	300	8640		73.8101	0.871738	25.1061
S14_GP_REF	1929	91	47	11293	529	845	45	65	42	533	2915		80.9643	2.90717	15.8994
S14_MPA_REF	1496	23	18	9074	372	613	34	27	35	33	2286		83.1989	0.235529	16.3158
S14_MQ_REF	1702	8	5	9998	430	692	29	24	34	207	2400		82.9931	1.33299	15.455
S14_PD_REF	1668	20	12	10184	410	698	34	22	35	5	2601		83.1665	0.0318695	16.5785
												Average	77.8479	1.26729	20.6954
